# Exploring the Roles of RNAs in Chromatin Architecture Using Deep Learning

**DOI:** 10.1101/2023.10.22.563498

**Authors:** Shuzhen Kuang, Katherine S. Pollard

## Abstract

Recent studies have highlighted the impact of both transcription and transcripts on 3D genome organization, particularly its dynamics. Here, we propose a deep learning framework, called AkitaR, that leverages both genome sequences and genome-wide RNA-DNA interactions to investigate the roles of chromatin-associated RNAs (caRNAs) on genome folding in HFFc6 cells. In order to disentangle the *cis*- and *trans*-regulatory roles of caRNAs, we compared models with nascent transcripts, *trans*-located caRNAs, open chromatin data, or DNA sequence alone. Both nascent transcripts and *trans*-located caRNAs improved the models’ predictions, especially at cell-type-specific genomic regions. Analyses of feature importance scores revealed the contribution of caRNAs at TAD boundaries, chromatin loops and nuclear sub-structures such as nuclear speckles and nucleoli to the models’ predictions. Furthermore, we identified non-coding RNAs (ncRNAs) known to regulate chromatin structures, such as MALAT1 and NEAT1, as well as several novel RNAs, RNY5, RPPH1, POLG-DT and THBS1-IT, that might modulate chromatin architecture through *trans*-interactions in HFFc6. Our modeling also suggests that transcripts from Alus and other repetitive elements may facilitate chromatin interactions through *trans* R-loop formation. Our findings provide new insights and generate testable hypotheses about the roles of caRNAs in shaping chromatin organization.
