## Supplementary Table 2 for "Exploring the Roles of RNAs in Chromatin Architecture Using Deep Learning"

### Sheet: Supplementary Table 2
Supplementary Table 2. Candidate chromatin-associated RNAs that might shape chromatin archietcture. Top RNAs of each type that show the most interaction with genomic regions with large absolute contribution scores (Top 5% and Bottom 5%) or the regions having higher absolute trans-located caRNA contribution compared to chromatin accessibility (Diff_Positive and Diff_Negative) are shown. Diff_Posit…
Ensembl ID	Gene Name	Gene Type	Gene Loc	Gene length	Gene TPM	Interacted_regions
ENSG00000222328.1	RNU2-2P	snRNA	chr11:[62841618,62841809)/-	191	87370.2	Top5%,Bottom5%,Diff_Positive,Diff_Negative
ENSG00000276027.1	RNU12	snRNA	chr22:[42615243,42615393)/+	150	28661.5	Top5%,Bottom5%,Diff_Positive,Diff_Negative
ENSG00000283293.1	RN7SK	snRNA	chr6:[52995620,52995948)/+	328	20106.8	Top5%,Bottom5%,Diff_Positive,Diff_Negative
ENSG00000202538.1	RNU4-2	snRNA	chr12:[120291762,120291903)/-	141	5012.54	Top5%,Bottom5%,Diff_Positive,Diff_Negative
ENSG00000200972.1	RNU5A-8P	snRNA	chr1:[210374153,210374267)/-	114	3748.12	Top5%,Bottom5%,Diff_Positive,Diff_Negative
ENSG00000199347.1	RNU5E-1	snRNA	chr1:[11908151,11908271)/+	120	3335.94	Top5%,Bottom5%,Diff_Positive,Diff_Negative
ENSG00000199568.1	RNU5A-1	snRNA	chr15:[65296050,65296166)/+	116	3285.56	Top5%,Bottom5%,Diff_Positive,Diff_Negative
ENSG00000202444.1	RNU5E-6P	snRNA	chr1:[44819882,44819997)/-	115	3157.63	Top5%,Bottom5%,Diff_Positive,Diff_Negative
ENSG00000264229.1	RNU4ATAC	snRNA	chr2:[121530880,121531007)/+	127	2748.39	Top5%,Bottom5%,Diff_Negative
ENSG00000200795.1	RNU4-1	snRNA	chr12:[120293096,120293237)/-	141	2591.93	Top5%,Bottom5%,Diff_Positive,Diff_Negative
ENSG00000200156.1	RNU5B-1	snRNA	chr15:[65304676,65304792)/+	116	2425.72	Diff_Positive
SNORD47	SNORD47	snoRNA	chr1:[173864368,173864445)/-	77	41182.6	Top5%,Bottom5%,Diff_Positive,Diff_Negative
SNORD44	SNORD44	snoRNA	chr1:[173865967,173866028)/-	61	29388.8	Top5%,Bottom5%,Diff_Positive,Diff_Negative
SNORD79	SNORD79	snoRNA	chr1:[173865349,173865430)/-	81	32339.7	Top5%,Bottom5%,Diff_Positive,Diff_Negative
SNORD29	SNORD29	snoRNA	chr11:[62853903,62853968)/-	65	26179.3	Top5%,Bottom5%,Diff_Positive,Diff_Negative
SNORD81	SNORD81	snoRNA	chr1:[173864145,173864222)/-	77	16210.1	Top5%,Bottom5%,Diff_Positive,Diff_Negative
ENSG00000222365.1	SNORD12B	snoRNA	chr20:[49280318,49280409)/+	91	16974.1	Top5%,Bottom5%,Diff_Positive,Diff_Negative
SNORD27	SNORD27	snoRNA	chr11:[62855011,62855083)/-	72	13875.7	Top5%,Bottom5%,Diff_Positive,Diff_Negative
SNORD75	SNORD75	snoRNA	chr1:[173866878,173866938)/-	60	10960.1	Top5%,Bottom5%,Diff_Negative
SNORD76	SNORD76	snoRNA	chr1:[173866634,173866715)/-	81	13515	Top5%,Diff_Negative
SNORD43	SNORD43	snoRNA	chr22:[39319051,39319113)/-	62	10643.5	Top5%,Bottom5%,Diff_Positive
SNORD73A	SNORD73A	snoRNA	chr4:[151103826,151103891)/+	65	8468.81	Bottom5%
SNORD12C	SNORD12C	snoRNA	chr20:[49278944,49279023)/+	79	12051.2	Diff_Positive
ENSG00000199753.1	SNORD104	snoRNA	chr17:[64146082,64146152)/+	70	10600.8	Diff_Positive
SNORD26	SNORD26	snoRNA	chr11:[62855291,62855366)/-	75	11613.8	Diff_Negative
ENSG00000286171.1	RNY5	lncRNA	chr7:[148941482,148941638)/+	156	16485.1	Top5%,Bottom5%,Diff_Positive,Diff_Negative
ENSG00000270103.3	ENSG00000270103	lncRNA	chr1:[28648599,28648730)/+	131	5038.09	Top5%,Bottom5%,Diff_Positive,Diff_Negative
ENSG00000276232.1	ENSG00000276232	lncRNA	chr12:[6510274,6510522)/+	248	875.357	Top5%,Bottom5%,Diff_Positive,Diff_Negative
ENSG00000261441.1	POLG-DT	lncRNA	chr15:[89335052,89336161)/+	1109	462.26	Top5%,Bottom5%,Diff_Positive,Diff_Negative
ENSG00000251562.10	MALAT1	lncRNA	chr11:[65497687,65506516)/+	8829	3144.01	Top5%,Bottom5%,Diff_Positive,Diff_Negative
ENSG00000254911.3	SCARNA9	lncRNA	chr11:[93721512,93721865)/+	353	255.956	Top5%,Bottom5%,Diff_Positive,Diff_Negative
ENSG00000260464.1	ENSG00000260464	lncRNA	chr1:[93847173,93848939)/+	1766	179.236	Top5%,Bottom5%,Diff_Positive,Diff_Negative
ENSG00000276107.1	THBS1-IT1	lncRNA	chr15:[39586560,39587293)/+	733	187.176	Top5%,Bottom5%,Diff_Positive,Diff_Negative
ENSG00000260035.1	ENSG00000260035	lncRNA	chr15:[45200324,45200632)/-	308	109.803	Top5%,Bottom5%,Diff_Negative
ENSG00000245532.11	NEAT1	lncRNA	chr11:[65422773,65445540)/+	22767	594.35	Top5%,Diff_Positive,
ENSG00000289474.2	ENSG00000289474	lncRNA	chr2:[148881725,148881841)/-	116	75.9951	Bottom5%,Diff_Negative
ENSG00000259932.1	ENSG00000259932	lncRNA	chr15:[45198516,45199139)/-	623	58.6581	Diff_Positive
ENSG00000164442.10	CITED2	protein_coding	chr6:[139371806,139374648)/-	2842	149.823	Top5%,Bottom5%,Diff_Positive,Diff_Negative
ENSG00000197956.10	S100A6	protein_coding	chr1:[153534598,153536244)/-	1646	131.68	Top5%,Bottom5%,Diff_Positive,Diff_Negative
ENSG00000118523.6	CCN2	protein_coding	chr6:[131948175,131951372)/-	3197	151.994	Top5%,Bottom5%,Diff_Positive,
ENSG00000137801.11	THBS1	protein_coding	chr15:[39581078,39599466)/+	18388	749.04	Top5%,Bottom5%,Diff_Positive,Diff_Negative
ENSG00000170345.10	FOS	protein_coding	chr14:[75278825,75282230)/+	3405	118.783	Top5%,Bottom5%,Diff_Negative
ENSG00000142871.18	CCN1	protein_coding	chr1:[85580760,85584589)/+	3829	151.747	Top5%,Bottom5%,Diff_Positive,
ENSG00000120129.6	DUSP1	protein_coding	chr5:[172768095,172771195)/-	3100	93.7162	Top5%,Bottom5%,Diff_Negative
ENSG00000087086.15	FTL	protein_coding	chr19:[48965308,48966879)/+	1571	85.3071	Top5%,Diff_Positive
ENSG00000120738.8	EGR1	protein_coding	chr5:[138465478,138469303)/+	3825	96.0546	Top5%,Diff_Positive
ENSG00000026025.16	VIM	protein_coding	chr10:[17228240,17237593)/+	9353	191.555	Top5%,Bottom5%,Diff_Positive,Diff_Negative
ENSG00000167526.14	RPL13	protein_coding	chr16:[89560676,89564542)/+	3866	80.8214	Bottom5%,Diff_Positive,Diff_Negative
ENSG00000034510.6	TMSB10	protein_coding	chr2:[84905655,84906671)/+	1016	83.318	Bottom5%
ENSG00000288644.1	ENSG00000288644	protein_coding	chr1:[203802093,203802192)/+	99	90.8951	Diff_Positive
ENSG00000288608.1	ENSG00000288608	protein_coding	chr7:[151061927,151061978)/+	51	9.42827	Diff_Negative
ENSG00000108821.14	COL1A1	protein_coding	chr17:[50184100,50201632)/-	17532	260.293	Diff_Negative
ENSG00000276966.3	H4C5	protein_coding	chr6:[26204609,26205021)/+	412	48.74	Diff_Negative
ENSG00000277209.1	RPPH1	ribozyme/lncRNA	chr14:[20343074,20343407)/-	333	15464.8	Top5%,Bottom5%,Diff_Positive,Diff_Negative
ENSG00000277027.1	RMRP	ribozyme	chr9:[35657753,35658017)/-	264	3336.58	Top5%,Bottom5%,Diff_Positive,Diff_Negative
ENSG00000283958.1	MIR1248	miRNA	chr3:[186786671,186786777)/+	106	1551.4	Top5%,Bottom5%,Diff_Positive,Diff_Negative
ENSG00000284121.1	MIR198	miRNA	chr3:[120395667,120395729)/-	62	1332.1	Top5%,Bottom5%,Diff_Positive,Diff_Negative
ENSG00000283791.1	MIR612	miRNA	chr11:[65444457,65444557)/+	100	933.749	Top5%,Bottom5%,Diff_Positive,Diff_Negative
ENSG00000281842.2	MIR1291	miRNA	chr12:[48654443,48654530)/-	87	461.892	Top5%,Bottom5%,Diff_Positive,Diff_Negative
ENSG00000284190.1	MIR21	miRNA	chr17:[59841265,59841337)/+	72	424.871	Top5%,Bottom5%,Diff_Positive,Diff_Negative
ENSG00000266019.1	MIR3609	miRNA	chr7:[98881649,98881729)/+	80	297.664	Top5%,Bottom5%,Diff_Positive,Diff_Negative
ENSG00000284564.1	MIR3064	miRNA	chr17:[64500773,64500839)/-	66	242.502	Top5%,Bottom5%,Diff_Positive,Diff_Negative
ENSG00000284250.1	MIR6516	miRNA	chr17:[77089416,77089497)/+	81	237.453	Top5%,Bottom5%
ENSG00000284135.1	MIR3654	miRNA	chr7:[133034859,133034915)/-	56	116.939	Diff_Positive
ENSG00000283160.1	MIR4521	miRNA	chr17:[8186944,8187004)/+	60	220.958	Diff_Negative
